# RHODOPSIN 7: An ancestral non-canonical photoreceptor shaping light-responsive behavior

**DOI:** 10.1101/2025.07.29.667052

**Authors:** Valentina Kirsch, Nils Reinhard, Heiko Hartlieb, Annika Mohr, Dirk Rieger, Peter Soba, Charlotte Helfrich-Förster, Pingkalai R. Senthilan

## Abstract

Animals rely on light not only for vision but also to adapt behavior to their environment through non-image-forming pathways. In *Drosophila*, most rhodopsins mediate retinal image formation, but RHODOPSIN 7 (RH7) is widely expressed in the brain and optic lobe, acting as a non-canonical light sensor reminiscent of mammalian melanopsin. We combined expression mapping, behavioral assays, and phylogenetic comparisons to investigate its function. RH7 detects temporal changes in luminance, guiding rapid behavioral responses, and regulating daily activity patterns. Flies lacking RH7 are less active during the dark phase, while strains with constitutively active RH7 show increased activity. Phylogenetic analyses suggest that RH7 is an ancient rhodopsin present across panarthropods, representing an intermediate between G protein-coupled receptors and specialized rhodopsins, highlighting a key step in the evolution of non-visual light perception. These findings show that RH7 functions as a melanopsin-like sensor, shaping behavior, and illuminating the origins of light detection.
