## Supplementary table 1 for "RHODOPSIN 7: An ancestral non-canonical photoreceptor shaping light-responsive behavior"

### Sheet: Sheet1
Name	Organism	Protein full name	UniProt ID	Length (AA)	Type
Dmel RH1	D.melanogaster	RHODOPSIN 1	P06002	373	Opsin
Dmel RH2	D.melanogaster	RHODOPSIN 2	P08099	381	Opsin
Dmel RH3	D.melanogaster	RHODOPSIN 3	P04950	383	Opsin
Dmel RH4	D.melanogaster	RHODOPSIN 4	P08255	378	Opsin
Dmel RH5	D.melanogaster	RHODOPSIN 5	P91657	382	Opsin
Dmel RH6	D.melanogaster	RHODOPSIN 6	O01668	369	Opsin
Dmel RH7	D.melanogaster	RHODOPSIN 7	Q9VTU7	483	Opsin
Hsap OPN4	H.sapiens	MELANOPSIN	Q9UHM6	478	Opsin (Rhodopsin 7)
Hsap OPN1SW	H.sapiens	SHORT-WAVE-SENSITIVE OPSIN 1	Q0PJU0	348	Opsin (Melanopsin)
Hsap OPN1MW	H.sapiens	MEDIUM-WAVE-SENSITIVE OPSIN 1	P04001	364	Opsin
Hsap OPN1LW	H.sapiens	LONG-WAVE-SENSITIVE OPSIN 1	P04000	364	Opsin
Hsap OPN2	H.sapiens	OPSIN 2 / RHODOPSIN	P08100	348	Opsin
Dmel PDFR	D.melanogaster	PDF RECEPTOR	Q9W4Y2	669	GPCR
Dmel DOPR1	D.melanogaster	DOPAMINE RECEPTOR 1	P41596	511	GPCR
Dmel MGLUR	D.melanogaster	METABOTROPIC GLUTAMATE RECEPTOR 1	Q13255	1194	GPCR
Hsap GABBR1	H.sapiens	GABA-B RECEPTOR 1	Q9UBS5	9611	GPCR
Hsap CASR	H.sapiens	EXTRACELLULAR CALCIUM-SENSING RECEPTOR	P41180	1078	GPCR
Hsap PTH1R	H.sapiens	PARATHYROID HORMONE 1 RECEPTOR	Q03431	593	GPCR
